# Biomolecular Condensation Drives Leukemia Caused by NUP98-Fusion Proteins

**DOI:** 10.1101/2020.11.16.384271

**Authors:** Stefan Terlecki-Zaniewicz, Thomas Eder, Johannes Schmöllerl, Theresa Humer, Natalie Kuchynka, Katja Parapatics, Elizabeth Heyes, Fabio G. Liberante, André C. Müller, Florian Grebien

## Abstract

NUP98-fusion proteins cause acute myeloid leukemia via unknown molecular mechanisms. All NUP98-fusion proteins share an intrinsically disordered region (IDR) featuring >35 repeats of Phenylalanine-Glycine (FG) in the NUP98 N-terminus. Conversely, different C-terminal NUP98-fusion partners are often transcriptional and epigenetic regulators. Given these structural features we hypothesized that mechanisms of oncogenic transformation by NUP98-fusion proteins are hard-wired in their protein interactomes. Affinity purification coupled to mass spectrometry of five distinct NUP98-fusion proteins revealed a conserved set of interactors that was highly enriched for proteins involved in biomolecular condensation. We developed biotinylated isoxazole-mediated condensome mass spectrometry (biCon-MS) to show that NUP98-fusion proteins alter the global composition of biomolecular condensates. In addition, an artificial FG-repeat containing fusion protein was able to phenocopy the induction of leukemic gene expression as mediated by NUP98-KDM5A. Thus, we propose that IDR-containing fusion proteins have evolved to uniquely combine biomolecular condensation with gene control to induce cancer.

AML, NUP98, fusion protein, AP-MS, LLPS, biCon-MS, condensate
