## Supplementary Table 1 for "Biomolecular Condensation Drives Leukemia Caused by NUP98-Fusion Proteins"

### Sheet: endogenous NUP98
Description	Gene Name	Spectrum Counting
Aladin (AAAS_HUMAN)	AAAS	26.4296
Apoptotic chromatin condensation inducer in the nucleus (ACINU_HUMAN)	ACIN1	45.585
Actin, cytoplasmic 1 (ACTB_HUMAN)	ACTB	29.5391
Double-stranded RNA-specific adenosine deaminase (DSRAD_HUMAN)	ADAR	31.402
Proteasomal ubiquitin receptor ADRM1 (ADRM1_HUMAN)	ADRM1	48.6908
Serum albumin (ALBU_HUMAN)	ALB	183.29
THO complex subunit 4 (THOC4_HUMAN)	ALYREF	33.1552
Anaphase-promoting complex subunit 1 (APC1_HUMAN)	ANAPC1	102.465
Anaphase-promoting complex subunit 10 (APC10_HUMAN)	ANAPC10	299.383
Anaphase-promoting complex subunit 15 (APC15_HUMAN)	ANAPC15	2556.27
Anaphase-promoting complex subunit 16 (APC16_HUMAN)	ANAPC16	269.649
Anaphase-promoting complex subunit 2 (ANC2_HUMAN)	ANAPC2	219.035
Anaphase-promoting complex subunit 4 (APC4_HUMAN)	ANAPC4	86.4596
Anaphase-promoting complex subunit 5 (APC5_HUMAN)	ANAPC5	228.552
Anaphase-promoting complex subunit 7 (APC7_HUMAN)	ANAPC7	234.867
Intron-binding protein aquarius (AQR_HUMAN)	AQR	22.2478
Brefeldin A-inhibited guanine nucleotide-exchange protein 2 (BIG2_HUMAN)	ARFGEF2	2.62181
Rho guanine nucleotide exchange factor 40 (ARH40_HUMAN)	ARHGEF40	3.74052
ATPase family AAA domain-containing protein 3A (ATD3A_HUMAN)	ATAD3A	22.3998
BAG family molecular chaperone regulator 2 (BAG2_HUMAN)	BAG2	120.814
Pre-mRNA-splicing factor SPF27 (SPF27_HUMAN)	BCAS2	56.806
Bcl-2-associated transcription factor 1 (BCLF1_HUMAN)	BCLAF1	9.58481
BTB/POZ domain-containing protein 10 (BTBDA_HUMAN)	BTBD10	88.8052
Mitotic checkpoint protein BUB3 (BUB3_HUMAN)	BUB3	51.3307
Protein BUD31 homolog (BUD31_HUMAN)	BUD31	236.692
Calreticulin (CALR_HUMAN)	CALR	36.5181
Inactive caspase-12 (CASPC_HUMAN)	CASP12	41.2301
Cell division cycle protein 16 homolog (CDC16_HUMAN)	CDC16	229.016
Cell division cycle protein 23 homolog (CDC23_HUMAN)	CDC23	162.516
Anaphase-promoting complex subunit CDC26 (CDC26_HUMAN)	CDC26	509.583
Cell division cycle protein 27 homolog (CDC27_HUMAN)	CDC27	121.652
Pre-mRNA-processing factor 17 (PRP17_HUMAN)	CDC40	33.1123
Cell division cycle 5-like protein (CDC5L_HUMAN)	CDC5L	5.78865
Cell division cycle-associated protein 2 (CDCA2_HUMAN)	CDCA2	43.7311
MICOS complex subunit MIC19 (MIC19_HUMAN)	CHCHD3	46.9212
C-type lectin domain family 11 member A (CLC11_HUMAN)	CLEC11A	72.5183
Clathrin interactor 1 (EPN4_HUMAN)	CLINT1	75.3172
Clathrin heavy chain 1 (CLH1_HUMAN)	CLTC	7.22722
Cleavage and polyadenylation specificity factor subunit 1 (CPSF1_HUMAN)	CPSF1	3.77699
Cleavage and polyadenylation specificity factor subunit 6 (CPSF6_HUMAN)	CPSF6	224.709
Cleavage and polyadenylation specificity factor subunit 7 (CPSF7_HUMAN)	CPSF7	149.045
Crooked neck-like protein 1 (CRNL1_HUMAN)	CRNKL1	40.1929
Cathepsin G (CATG_HUMAN)	CTSG	41.7691
Spliceosome-associated protein CWC15 homolog (CWC15_HUMAN)	CWC15	67.9859
Pre-mRNA-splicing factor CWC22 homolog (CWC22_HUMAN)	CWC22	5.76515
Nucleolar RNA helicase 2 (DDX21_HUMAN)	DDX21	41.1843
Spliceosome RNA helicase DDX39B (DX39B_HUMAN)	DDX39B	56.4169
ATP-dependent RNA helicase DDX3X (DDX3X_HUMAN)	DDX3X	10.8133
Probable ATP-dependent RNA helicase DDX5 (DDX5_HUMAN)	DDX5	8.11514
Pre-mRNA-splicing factor ATP-dependent RNA helicase DHX15 (DHX15_HUMAN)	DHX15	58.8388
Putative ATP-dependent RNA helicase DHX30 (DHX30_HUMAN)	DHX30	5.6806
ATP-dependent RNA helicase A (DHX9_HUMAN)	DHX9	111.342
116 kDa U5 small nuclear ribonucleoprotein component (U5S1_HUMAN)	EFTUD2	44.6739
Eukaryotic initiation factor 4A-III (IF4A3_HUMAN)	EIF4A3	107.449
ELAV-like protein 1 (ELAV1_HUMAN)	ELAVL1	332.29
Bifunctional glutamate/proline--tRNA ligase (SYEP_HUMAN)	EPRS	23.6856
Enhancer of rudimentary homolog (ERH_HUMAN)	ERH	427.99
RNA-binding protein EWS (EWS_HUMAN)	EWSR1	63.2114
Protein FAM111A (F111A_HUMAN)	FAM111A	29.4841
Constitutive coactivator of PPAR-gamma-like protein 1 (F120A_HUMAN)	FAM120A	49.7817
rRNA 2'-O-methyltransferase fibrillarin (FBRL_HUMAN)	FBL	59.1729
F-box/SPRY domain-containing protein 1 (FBSP1_HUMAN)	FBXO45	104.937
Filaggrin-2 (FILA2_HUMAN)	FLG2	9.93884
Far upstream element-binding protein 1 (FUBP1_HUMAN)	FUBP1	26.9081
Far upstream element-binding protein 3 (FUBP3_HUMAN)	FUBP3	37.7545
RNA-binding protein FUS (FUS_HUMAN)	FUS	66.7269
Fizzy-related protein homolog (FZR_HUMAN)	FZR1	37.7031
Neutral alpha-glucosidase AB (GANAB_HUMAN)	GANAB	36.1055
H/ACA ribonucleoprotein complex subunit 1 (GAR1_HUMAN)	GAR1	78.5336
Nucleoporin GLE1 (GLE1_HUMAN)	GLE1	47.8702
Histone H2A.Z (H2AZ_HUMAN)	H2AFZ	33.2848
Histone H1.5 (H15_HUMAN)	HIST1H1B	75.4062
Histone H1.2 (H12_HUMAN)	HIST1H1C	170.018
Histone H2B type 1-K (H2B1K_HUMAN)	HIST1H2BK	42.2664
Histone H4 (H4_HUMAN)	HIST1H4A	165.454
Heterogeneous nuclear ribonucleoprotein A0 (ROA0_HUMAN)	HNRNPA0	158.318
Heterogeneous nuclear ribonucleoprotein A1 (ROA1_HUMAN)	HNRNPA1	478.853
Heterogeneous nuclear ribonucleoproteins A2/B1 (ROA2_HUMAN)	HNRNPA2B1	1305
Heterogeneous nuclear ribonucleoprotein A3 (ROA3_HUMAN)	HNRNPA3	340.288
Heterogeneous nuclear ribonucleoprotein A/B (ROAA_HUMAN)	HNRNPAB	491.91
Heterogeneous nuclear ribonucleoproteins C1/C2 (HNRPC_HUMAN)	HNRNPC	946.103
Heterogeneous nuclear ribonucleoprotein D0 (HNRPD_HUMAN)	HNRNPD	453.988
Heterogeneous nuclear ribonucleoprotein D-like (HNRDL_HUMAN)	HNRNPDL	429.064
Heterogeneous nuclear ribonucleoprotein F (HNRPF_HUMAN)	HNRNPF	89.6807
Heterogeneous nuclear ribonucleoprotein H (HNRH1_HUMAN)	HNRNPH1	222.956
Heterogeneous nuclear ribonucleoprotein H3 (HNRH3_HUMAN)	HNRNPH3	255.176
Heterogeneous nuclear ribonucleoprotein K (HNRPK_HUMAN)	HNRNPK	134.615
Heterogeneous nuclear ribonucleoprotein L (HNRPL_HUMAN)	HNRNPL	334.535
Heterogeneous nuclear ribonucleoprotein M (HNRPM_HUMAN)	HNRNPM	81.7239
Heterogeneous nuclear ribonucleoprotein R (HNRPR_HUMAN)	HNRNPR	102.724
Heterogeneous nuclear ribonucleoprotein U (HNRPU_HUMAN)	HNRNPU	437.327
Heterogeneous nuclear ribonucleoprotein U-like protein 1 (HNRL1_HUMAN)	HNRNPUL1	79.0207
Heterogeneous nuclear ribonucleoprotein U-like protein 2 (HNRL2_HUMAN)	HNRNPUL2	97.1713
Hornerin (HORN_HUMAN)	HRNR	10.4317
Endoplasmin (ENPL_HUMAN)	HSP90B1	53.9422
Heat shock 70 kDa protein 4 (HSP74_HUMAN)	HSPA4	56.3831
78 kDa glucose-regulated protein (GRP78_HUMAN)	HSPA5	72.9027
Heat shock cognate 71 kDa protein (HSP7C_HUMAN)	HSPA8	121.52
Stress-70 protein, mitochondrial (GRP75_HUMAN)	HSPA9	61.7945
Insulin-like growth factor 2 mRNA-binding protein 1 (IF2B1_HUMAN)	IGF2BP1	97.4557
Insulin-like growth factor 2 mRNA-binding protein 3 (IF2B3_HUMAN)	IGF2BP3	115.609
Immunoglobulin kappa variable 2D-40 (KVD40_HUMAN)	IGKV2D-40	49.5401
Protein Red (RED_HUMAN)	IK	31.2868
Interleukin enhancer-binding factor 2 (ILF2_HUMAN)	ILF2	339.636
Interleukin enhancer-binding factor 3 (ILF3_HUMAN)	ILF3	285.289
MICOS complex subunit MIC60 (MIC60_HUMAN)	IMMT	63.4181
BTB/POZ domain-containing protein KCTD20 (KCD20_HUMAN)	KCTD20	184.708
KH domain-containing, RNA-binding, signal transduction-associated protein 1 (KHDR1_HUMAN)	KHDRBS1	14.2015
Far upstream element-binding protein 2 (FUBP2_HUMAN)	KHSRP	66.3257
Importin subunit alpha-5 (IMA5_HUMAN)	KPNA1	465.334
Importin subunit alpha-1 (IMA1_HUMAN)	KPNA2	560.404
Importin subunit alpha-4 (IMA4_HUMAN)	KPNA3	224.117
Importin subunit alpha-3 (IMA3_HUMAN)	KPNA4	365.215
Importin subunit alpha-7 (IMA7_HUMAN)	KPNA6	185.79
Importin subunit beta-1 (IMB1_HUMAN)	KPNB1	345.095
Keratinocyte proline-rich protein (KPRP_HUMAN)	KPRP	116.876
Keratin, type II cytoskeletal 1 (K2C1_HUMAN)	KRT1	356.62
Keratin, type I cytoskeletal 10 (K1C10_HUMAN)	KRT10	344.203
Keratin, type I cytoskeletal 14 (K1C14_HUMAN)	KRT14	31.3099
Keratin, type I cytoskeletal 16 (K1C16_HUMAN)	KRT16	118.421
Keratin, type II cytoskeletal 2 epidermal (K22E_HUMAN)	KRT2	187.747
Keratin, type II cytoskeletal 5 (K2C5_HUMAN)	KRT5	110.65
Keratin, type II cytoskeletal 6A (K2C6A_HUMAN)	KRT6A	36.071
Keratin, type II cytoskeletal 6B (K2C6B_HUMAN)	KRT6B	70.4309
Keratin, type II cytoskeletal 73 (K2C73_HUMAN)	KRT73	18.6219
Keratin, type II cytoskeletal 1b (K2C1B_HUMAN)	KRT77	47.1102
Keratin, type I cytoskeletal 9 (K1C9_HUMAN)	KRT9	293.948
La-related protein 1 (LARP1_HUMAN)	LARP1	12.543
Prelamin-A/C (LMNA_HUMAN)	LMNA	67.8688
Lamin-B1 (LMNB1_HUMAN)	LMNB1	166.85
Lamin-B2 (LMNB2_HUMAN)	LMNB2	67.9502
Leucine-rich PPR motif-containing protein, mitochondrial (LPPRC_HUMAN)	LRPPRC	19.3564
Macrophage erythroblast attacher (MAEA_HUMAN)	MAEA	10.7587
Protein mago nashi homolog (MGN_HUMAN)	MAGOH	48.6353
MAP kinase-activated protein kinase 2 (MAPK2_HUMAN)	MAPKAPK2	26.7953
Matrin-3 (MATR3_HUMAN)	MATR3	146.358
Microfibrillar-associated protein 1 (MFAP1_HUMAN)	MFAP1	105.136
E3 ubiquitin-protein ligase MYCBP2 (MYCB2_HUMAN)	MYCBP2	6.26875
Unconventional myosin-Va (MYO5A_HUMAN)	MYO5A	2.49441
Nuclear cap-binding protein subunit 1 (NCBP1_HUMAN)	NCBP1	13.4611
Nuclear cap-binding protein subunit 3 (NCBP3_HUMAN)	NCBP3	15.6347
Nucleolin (NUCL_HUMAN)	NCL	55.5341
Nucleoporin NDC1 (NDC1_HUMAN)	NDC1	29.1147
H/ACA ribonucleoprotein complex subunit 2 (NHP2_HUMAN)	NHP2	248.526
Non-POU domain-containing octamer-binding protein (NONO_HUMAN)	NONO	564.927
Cleavage and polyadenylation specificity factor subunit 5 (CPSF5_HUMAN)	NUDT21	307.27
Nuclear pore complex protein Nup133 (NU133_HUMAN)	NUP133	4.43797
Nuclear pore complex protein Nup153 (NU153_HUMAN)	NUP153	152.302
Nuclear pore complex protein Nup155 (NU155_HUMAN)	NUP155	61.9907
Nuclear pore complex protein Nup160 (NU160_HUMAN)	NUP160	36.4487
Nucleoporin NUP188 homolog (NU188_HUMAN)	NUP188	68.514
Nuclear pore complex protein Nup205 (NU205_HUMAN)	NUP205	58.5858
Nuclear pore membrane glycoprotein 210 (PO210_HUMAN)	NUP210	19.4971
Nuclear pore complex protein Nup214 (NU214_HUMAN)	NUP214	130.645
Nucleoporin NUP53 (NUP53_HUMAN)	NUP35	121.13
Nuclear pore complex protein Nup50 (NUP50_HUMAN)	NUP50	403.812
Nucleoporin p54 (NUP54_HUMAN)	NUP54	566.545
Nucleoporin p58/p45 (NUP58_HUMAN)	NUP58	602.223
Nuclear pore glycoprotein p62 (NUP62_HUMAN)	NUP62	809.653
Nuclear pore complex protein Nup85 (NUP85_HUMAN)	NUP85	8.02344
Nuclear pore complex protein Nup88 (NUP88_HUMAN)	NUP88	196.062
Nuclear pore complex protein Nup93 (NUP93_HUMAN)	NUP93	169.324
Nuclear pore complex protein Nup98-Nup96 (NUP98_HUMAN)	NUP98	179.713
Nucleoporin-like protein 2 (NUPL2_HUMAN)	NUPL2	516.622
Polyadenylate-binding protein 1 (PABP1_HUMAN)	PABPC1	87.7727
Polyadenylate-binding protein 4 (PABP4_HUMAN)	PABPC4	28.8118
Polyadenylate-binding protein 2 (PABP2_HUMAN)	PABPN1	92.1732
PAX3- and PAX7-binding protein 1 (PAXB1_HUMAN)	PAXBP1	20.6068
Poly(rC)-binding protein 2 (PCBP2_HUMAN)	PCBP2	36.9831
Serine/threonine-protein phosphatase PGAM5, mitochondrial (PGAM5_HUMAN)	PGAM5	113.004
PHD finger-like domain-containing protein 5A (PHF5A_HUMAN)	PHF5A	77.4627
Pleiotropic regulator 1 (PLRG1_HUMAN)	PLRG1	9.72705
Pinin (PININ_HUMAN)	PNN	70.5344
Peptidyl-prolyl cis-trans isomerase E (PPIE_HUMAN)	PPIE	56.6173
Peptidyl-prolyl cis-trans isomerase-like 1 (PPIL1_HUMAN)	PPIL1	139.863
Protein phosphatase 1 regulatory subunit 15A (PR15A_HUMAN)	PPP1R15A	14.4667
Bone marrow proteoglycan (PRG2_HUMAN)	PRG2	172.721
Interferon-inducible double-stranded RNA-dependent protein kinase activator A (PRKRA_HUMAN)	PRKRA	66.5695
Pre-mRNA-processing factor 19 (PRP19_HUMAN)	PRPF19	106.459
U4/U6 small nuclear ribonucleoprotein Prp3 (PRPF3_HUMAN)	PRPF3	6.9051
Pre-mRNA-splicing factor 38A (PR38A_HUMAN)	PRPF38A	13.6553
Pre-mRNA-processing factor 6 (PRP6_HUMAN)	PRPF6	26.9649
Pre-mRNA-processing-splicing factor 8 (PRP8_HUMAN)	PRPF8	24.8484
Trypsin-1 (TRY1_HUMAN)	PRSS1	49.5401
Proteasome subunit alpha type-1 (PSA1_HUMAN)	PSMA1	187.509
Proteasome subunit alpha type-3 (PSA3_HUMAN)	PSMA3	137.094
Proteasome subunit alpha type-5 (PSA5_HUMAN)	PSMA5	23.0295
Proteasome subunit alpha type-6 (PSA6_HUMAN)	PSMA6	87.7151
Proteasome subunit alpha type-7 (PSA7_HUMAN)	PSMA7	74.4433
Proteasome subunit beta type-1 (PSB1_HUMAN)	PSMB1	53.0346
Proteasome subunit beta type-2 (PSB2_HUMAN)	PSMB2	137.838
Proteasome subunit beta type-3 (PSB3_HUMAN)	PSMB3	119.173
Proteasome subunit beta type-5 (PSB5_HUMAN)	PSMB5	38.5561
Proteasome subunit beta type-7 (PSB7_HUMAN)	PSMB7	110.303
26S protease regulatory subunit 4 (PRS4_HUMAN)	PSMC1	15.8972
26S protease regulatory subunit 7 (PRS7_HUMAN)	PSMC2	39.1935
26S protease regulatory subunit 6B (PRS6B_HUMAN)	PSMC4	40.9659
26S protease regulatory subunit 8 (PRS8_HUMAN)	PSMC5	15.7406
26S protease regulatory subunit 10B (PRS10_HUMAN)	PSMC6	21.9046
26S proteasome non-ATPase regulatory subunit 1 (PSMD1_HUMAN)	PSMD1	41.2834
26S proteasome non-ATPase regulatory subunit 11 (PSD11_HUMAN)	PSMD11	54.6859
26S proteasome non-ATPase regulatory subunit 13 (PSD13_HUMAN)	PSMD13	11.331
26S proteasome non-ATPase regulatory subunit 14 (PSDE_HUMAN)	PSMD14	17.9766
26S proteasome non-ATPase regulatory subunit 2 (PSMD2_HUMAN)	PSMD2	42.3925
26S proteasome non-ATPase regulatory subunit 3 (PSMD3_HUMAN)	PSMD3	87.7621
26S proteasome non-ATPase regulatory subunit 6 (PSMD6_HUMAN)	PSMD6	21.9046
26S proteasome non-ATPase regulatory subunit 8 (PSMD8_HUMAN)	PSMD8	45.1638
Polypyrimidine tract-binding protein 1 (PTBP1_HUMAN)	PTBP1	131.895
Tyrosine-protein phosphatase non-receptor type 13 (PTN13_HUMAN)	PTPN13	6.21963
mRNA export factor (RAE1L_HUMAN)	RAE1	1190.13
RNA-binding protein Raly (RALY_HUMAN)	RALY	49.9271
GTP-binding nuclear protein Ran (RAN_HUMAN)	RAN	182.652
Pre-mRNA-splicing factor RBM22 (RBM22_HUMAN)	RBM22	36.6228
RNA-binding protein 25 (RBM25_HUMAN)	RBM25	20.9138
RNA-binding protein 8A (RBM8A_HUMAN)	RBM8A	327.521
RNA-binding motif protein, X chromosome (RBMX_HUMAN)	RBMX	76.0016
RNA-binding protein with serine-rich domain 1 (RNPS1_HUMAN)	RNPS1	13.9687
60S ribosomal protein L10 (RL10_HUMAN)	RPL10	13.2724
60S ribosomal protein L12 (RL12_HUMAN)	RPL12	25.8209
60S ribosomal protein L14 (RL14_HUMAN)	RPL14	39.6321
60S ribosomal protein L17 (RL17_HUMAN)	RPL17	231.546
60S ribosomal protein L23 (RL23_HUMAN)	RPL23	30.4318
60S ribosomal protein L27a (RL27A_HUMAN)	RPL27A	86.3604
60S ribosomal protein L35a (RL35A_HUMAN)	RPL35A	271.119
60S ribosomal protein L6 (RL6_HUMAN)	RPL6	29.5864
60S ribosomal protein L7 (RL7_HUMAN)	RPL7	17.1792
60S acidic ribosomal protein P0 (RLA0_HUMAN)	RPLP0	35.8021
40S ribosomal protein S11 (RS11_HUMAN)	RPS11	67.4122
40S ribosomal protein S12 (RS12_HUMAN)	RPS12	242.071
40S ribosomal protein S13 (RS13_HUMAN)	RPS13	98.7521
40S ribosomal protein S14 (RS14_HUMAN)	RPS14	172.721
40S ribosomal protein S15 (RS15_HUMAN)	RPS15	29.3824
40S ribosomal protein S16 (RS16_HUMAN)	RPS16	128.883
40S ribosomal protein S27 (RS27_HUMAN)	RPS27	50.7196
40S ribosomal protein S28 (RS28_HUMAN)	RPS28	61.7456
40S ribosomal protein S3a (RS3A_HUMAN)	RPS3A	64.5523
40S ribosomal protein S4, X isoform (RS4X_HUMAN)	RPS4X	56.698
40S ribosomal protein S5 (RS5_HUMAN)	RPS5	83.5382
40S ribosomal protein S6 (RS6_HUMAN)	RPS6	42.7756
40S ribosomal protein S7 (RS7_HUMAN)	RPS7	65.8832
40S ribosomal protein S8 (RS8_HUMAN)	RPS8	20.4829
Regulatory-associated protein of mTOR (RPTOR_HUMAN)	RPTOR	24.5795
Scaffold attachment factor B1 (SAFB1_HUMAN)	SAFB	27.6653
Histone deacetylase complex subunit SAP18 (SAP18_HUMAN)	SAP18	139.23
U4/U6.U5 tri-snRNP-associated protein 1 (SNUT1_HUMAN)	SART1	60.2544
Splicing factor 3A subunit 1 (SF3A1_HUMAN)	SF3A1	56.1722
Splicing factor 3A subunit 2 (SF3A2_HUMAN)	SF3A2	240.808
Splicing factor 3A subunit 3 (SF3A3_HUMAN)	SF3A3	108.626
Splicing factor 3B subunit 1 (SF3B1_HUMAN)	SF3B1	87.2261
Splicing factor 3B subunit 2 (SF3B2_HUMAN)	SF3B2	43.6969
Splicing factor 3B subunit 3 (SF3B3_HUMAN)	SF3B3	106.001
Splicing factor 3B subunit 5 (SF3B5_HUMAN)	SF3B5	322.011
Splicing factor 3B subunit 6 (SF3B6_HUMAN)	SF3B6	34.0836
Splicing factor, proline- and glutamine-rich (SFPQ_HUMAN)	SFPQ	375.731
S-phase kinase-associated protein 1 (SKP1_HUMAN)	SKP1	26.1377
Structural maintenance of chromosomes protein 3 (SMC3_HUMAN)	SMC3	7.20888
WD40 repeat-containing protein SMU1 (SMU1_HUMAN)	SMU1	52.7656
U5 small nuclear ribonucleoprotein 200 kDa helicase (U520_HUMAN)	SNRNP200	18.9979
U5 small nuclear ribonucleoprotein 40 kDa protein (SNR40_HUMAN)	SNRNP40	47.265
U2 small nuclear ribonucleoprotein A' (RU2A_HUMAN)	SNRPA1	96.8284
Small nuclear ribonucleoprotein-associated proteins B and B' (RSMB_HUMAN)	SNRPB	60.6522
U2 small nuclear ribonucleoprotein B'' (RU2B_HUMAN)	SNRPB2	75.6293
Small nuclear ribonucleoprotein Sm D1 (SMD1_HUMAN)	SNRPD1	322.219
Small nuclear ribonucleoprotein Sm D2 (SMD2_HUMAN)	SNRPD2	138.404
Small nuclear ribonucleoprotein Sm D3 (SMD3_HUMAN)	SNRPD3	84.5327
Small nuclear ribonucleoprotein E (RUXE_HUMAN)	SNRPE	316.446
Small nuclear ribonucleoprotein F (RUXF_HUMAN)	SNRPF	375.922
NHP2-like protein 1 (NH2L1_HUMAN)	SNU13	133.139
SNW domain-containing protein 1 (SNW1_HUMAN)	SNW1	36.961
Speckle-type POZ protein (SPOP_HUMAN)	SPOP	62.2873
Cornifin-B (SPR1B_HUMAN)	SPRR1B	47.8702
Small proline-rich protein 2A (SPR2A_HUMAN)	SPRR2A	59.1729
Signal recognition particle 14 kDa protein (SRP14_HUMAN)	SRP14	78.3171
Signal recognition particle 9 kDa protein (SRP09_HUMAN)	SRP9	148.62
Serine/arginine repetitive matrix protein 1 (SRRM1_HUMAN)	SRRM1	9.79414
Serine/arginine-rich splicing factor 1 (SRSF1_HUMAN)	SRSF1	301.782
Serine/arginine-rich splicing factor 10 (SRS10_HUMAN)	SRSF10	106.24
Serine/arginine-rich splicing factor 3 (SRSF3_HUMAN)	SRSF3	136.386
Serine/arginine-rich splicing factor 4 (SRSF4_HUMAN)	SRSF4	11.4992
Serine/arginine-rich splicing factor 7 (SRSF7_HUMAN)	SRSF7	170.06
Serine/arginine-rich splicing factor 9 (SRSF9_HUMAN)	SRSF9	19.278
Double-stranded RNA-binding protein Staufen homolog 1 (STAU1_HUMAN)	STAU1	8.80258
Double-stranded RNA-binding protein Staufen homolog 2 (STAU2_HUMAN)	STAU2	75.9905
Spermatid perinuclear RNA-binding protein (STRBP_HUMAN)	STRBP	52.466
Pre-mRNA-splicing factor SYF2 (SYF2_HUMAN)	SYF2	52.5981
Heterogeneous nuclear ribonucleoprotein Q (HNRPQ_HUMAN)	SYNCRIP	423.763
TATA-binding protein-associated factor 2N (RBP56_HUMAN)	TAF15	43.8672
RISC-loading complex subunit TARBP2 (TRBP2_HUMAN)	TARBP2	62.4242
TAR DNA-binding protein 43 (TADBP_HUMAN)	TARDBP	148.495
THO complex subunit 2 (THOC2_HUMAN)	THOC2	8.8269
Thyroid hormone receptor-associated protein 3 (TR150_HUMAN)	THRAP3	4.70768
Transmembrane protein 209 (TM209_HUMAN)	TMEM209	65.6517
Transformer-2 protein homolog alpha (TRA2A_HUMAN)	TRA2A	205.323
Transformer-2 protein homolog beta (TRA2B_HUMAN)	TRA2B	106.018
Zinc finger protein RFP (TRI27_HUMAN)	TRIM27	180.733
tRNA (adenine(58)-N(1))-methyltransferase non-catalytic subunit TRM6 (TRM6_HUMAN)	TRMT6	27.7253
Tubulin alpha-1B chain (TBA1B_HUMAN)	TUBA1B	82.2205
Tubulin alpha-1B chain (TBA1B_HUMAN)	TUBA1B	63.6168
Tubulin beta chain (TBB5_HUMAN)	TUBB	105.421
Splicing factor U2AF 35 kDa subunit-like protein (U2AF5_HUMAN)	U2AF1L5	71.0075
UDP-N-acetylhexosamine pyrophosphorylase-like protein 1 (UAP1L_HUMAN)	UAP1L1	59.5867
Polyubiquitin-B (UBB_HUMAN)	UBB	30.2324
Protein unc-93 homolog B1 (UN93B_HUMAN)	UNC93B1	59.3791
Regulator of nonsense transcripts 1 (RENT1_HUMAN)	UPF1	21.836
WD repeat-containing protein 26 (WDR26_HUMAN)	WDR26	9.00729
WD repeat-containing protein 81 (WDR81_HUMAN)	WDR81	5.54746
Pre-mRNA-splicing factor SYF1 (SYF1_HUMAN)	XAB2	33.7307
Skin-specific protein 32 (XP32_HUMAN)	XP32	58.3623
Exportin-1 (XPO1_HUMAN)	XPO1	54.1016
X-ray repair cross-complementing protein 5 (XRCC5_HUMAN)	XRCC5	12.1553
X-ray repair cross-complementing protein 6 (XRCC6_HUMAN)	XRCC6	6.99581
Nuclease-sensitive element-binding protein 1 (YBOX1_HUMAN)	YBX1	319.995
Y-box-binding protein 3 (YBOX3_HUMAN)	YBX3	167.322
Zinc finger CCHC domain-containing protein 3 (ZCHC3_HUMAN)	ZCCHC3	89.2908
Zinc finger RNA-binding protein (ZFR_HUMAN)	ZFR	44.4036

### Sheet: NUP98-KDM5A
Description	Gene Name	Spectrum Counting
ATP-binding cassette sub-family E member 1 (ABCE1_HUMAN)	ABCE1	124.593
ATP-binding cassette sub-family F member 1 (ABCF1_HUMAN)	ABCF1	8.51198
Acetyl-CoA carboxylase 1 (ACACA_HUMAN)	ACACA	105.523
Acetyl-CoA carboxylase 2 (ACACB_HUMAN)	ACACB	27.2921
Actin, alpha skeletal muscle (ACTS_HUMAN)	ACTA1	37.1193
Actin, cytoplasmic 1 (ACTB_HUMAN)	ACTB	51.0708
Beta-actin-like protein 2 (ACTBL_HUMAN)	ACTBL2	28.2525
Actin-related protein 2 (ARP2_HUMAN)	ACTR2	77.459
Apoptosis-inducing factor 1, mitochondrial (AIFM1_HUMAN)	AIFM1	49.8262
Serum albumin (ALBU_HUMAN)	ALB	134.551
Fructose-bisphosphate aldolase A (ALDOA_HUMAN)	ALDOA	120.08
Fructose-bisphosphate aldolase C (ALDOC_HUMAN)	ALDOC	136.8
Annexin A2 (ANXA2_HUMAN)	ANXA2	19.3432
Serine/threonine-protein kinase A-Raf (ARAF_HUMAN)	ARAF	28.3867
ADP-ribosylation factor 3 (ARF3_HUMAN)	ARF3	238.43
Arginase-1 (ARGI1_HUMAN)	ARG1	78.4175
Rho GDP-dissociation inhibitor 2 (GDIR2_HUMAN)	ARHGDIB	214.705
AT-rich interactive domain-containing protein 3A (ARI3A_HUMAN)	ARID3A	110.656
ADP-ribosylation factor-like protein 6-interacting protein 4 (AR6P4_HUMAN)	ARL6IP4	15.7704
Beta-arrestin-2 (ARRB2_HUMAN)	ARRB2	265.295
ATPase family AAA domain-containing protein 3A (ATD3A_HUMAN)	ATAD3A	20.6856
Sodium/potassium-transporting ATPase subunit alpha-1 (AT1A1_HUMAN)	ATP1A1	22.9788
ATP synthase subunit alpha, mitochondrial (ATPA_HUMAN)	ATP5A1	164.5
ATP synthase subunit beta, mitochondrial (ATPB_HUMAN)	ATP5B	6.73362
ATP synthase subunit gamma, mitochondrial (ATPG_HUMAN)	ATP5C1	105.148
Zinc-alpha-2-glycoprotein (ZA2G_HUMAN)	AZGP1	132.787
Tyrosine-protein kinase BAZ1B (BAZ1B_HUMAN)	BAZ1B	4.70397
Bcl-2-associated transcription factor 1 (BCLF1_HUMAN)	BCLAF1	72.4084
D-beta-hydroxybutyrate dehydrogenase, mitochondrial (BDH_HUMAN)	BDH1	111.72
Bleomycin hydrolase (BLMH_HUMAN)	BLMH	36.4799
Basigin (BASI_HUMAN)	BSG	66.6601
Butyrophilin subfamily 1 member A1 (BT1A1_HUMAN)	BTN1A1	75.1057
BUD13 homolog (BUD13_HUMAN)	BUD13	48.2666
UPF0545 protein C22orf39 (CV039_HUMAN)	C22orf39	138.535
Calcyclin-binding protein (CYBP_HUMAN)	CACYBP	160.16
Calmodulin (CALM_HUMAN)	CALM1	292.738
Calmodulin-like protein 5 (CALL5_HUMAN)	CALML5	134.74
F-actin-capping protein subunit alpha-1 (CAZA1_HUMAN)	CAPZA1	69.2133
Caspase-14 (CASPE_HUMAN)	CASP14	54.8706
Catalase (CATA_HUMAN)	CAT	27.3787
Coiled-coil domain-containing protein 47 (CCD47_HUMAN)	CCDC47	37.5778
Thyroid transcription factor 1-associated protein 26 (TAP26_HUMAN)	CCDC59	362.465
Coiled-coil domain-containing protein 86 (CCD86_HUMAN)	CCDC86	20.6205
T-complex protein 1 subunit delta (TCPD_HUMAN)	CCT4	85.4569
T-complex protein 1 subunit eta (TCPH_HUMAN)	CCT7	58.4678
Cyclin-dependent kinase 12 (CDK12_HUMAN)	CDK12	11.7095
Corneodesmosin (CDSN_HUMAN)	CDSN	154.005
Cofilin-1 (COF1_HUMAN)	CFL1	113.322
Calcium homeostasis endoplasmic reticulum protein (CHERP_HUMAN)	CHERP	116.323
Clathrin interactor 1 (EPN4_HUMAN)	CLINT1	57.5666
Dual specificity protein kinase CLK3 (CLK3_HUMAN)	CLK3	51.9601
COX assembly mitochondrial protein homolog (COXM1_HUMAN)	CMC1	641.914
Coilin (COIL_HUMAN)	COIL	108.886
Coronin-1A (COR1A_HUMAN)	CORO1A	81.2103
Cleavage and polyadenylation specificity factor subunit 6 (CPSF6_HUMAN)	CPSF6	85.9462
Carnitine O-palmitoyltransferase 1, liver isoform (CPT1A_HUMAN)	CPT1A	85.5853
Casein kinase I isoform delta (KC1D_HUMAN)	CSNK1D	15.9984
Cystatin-A (CYTA_HUMAN)	CSTA	270.994
Transcriptional repressor CTCF (CTCF_HUMAN)	CTCF	24.698
Cathepsin S (CATS_HUMAN)	CTSS	22.4566
Pre-mRNA-splicing factor CWC22 homolog (CWC22_HUMAN)	CWC22	8.98423
Dermcidin (DCD_HUMAN)	DCD	874.31
Dolichyl-diphosphooligosaccharide--protein glycosyltransferase 48 kDa subunit (OST48_HUMAN)	DDOST	54.7199
ATP-dependent RNA helicase DDX1 (DDX1_HUMAN)	DDX1	20.0224
Probable ATP-dependent RNA helicase DDX17 (DDX17_HUMAN)	DDX17	22.3752
Nucleolar RNA helicase 2 (DDX21_HUMAN)	DDX21	8.7431
ATP-dependent RNA helicase DDX24 (DDX24_HUMAN)	DDX24	63.4324
Probable ATP-dependent RNA helicase DDX27 (DDX27_HUMAN)	DDX27	9.65733
ATP-dependent RNA helicase DDX3X (DDX3X_HUMAN)	DDX3X	3.7447
Probable ATP-dependent RNA helicase DDX41 (DDX41_HUMAN)	DDX41	40.9177
Probable ATP-dependent RNA helicase DDX5 (DDX5_HUMAN)	DDX5	64.918
ATP-dependent RNA helicase DDX54 (DDX54_HUMAN)	DDX54	15.4472
2,4-dienoyl-CoA reductase, mitochondrial (DECR_HUMAN)	DECR1	19.5741
Neutrophil defensin 1 (DEF1_HUMAN)	DEFA1	1631.69
ATP-dependent RNA helicase A (DHX9_HUMAN)	DHX9	31.6779
H/ACA ribonucleoprotein complex subunit 4 (DKC1_HUMAN)	DKC1	579.396
DnaJ homolog subfamily A member 3, mitochondrial (DNJA3_HUMAN)	DNAJA3	65.2516
Mitochondrial import inner membrane translocase subunit TIM14 (TIM14_HUMAN)	DNAJC19	343.414
DNL-type zinc finger protein (DNLZ_HUMAN)	DNLZ	242.864
Dynamin-2 (DYN2_HUMAN)	DNM2	29.8302
Developmentally-regulated GTP-binding protein 1 (DRG1_HUMAN)	DRG1	76.8862
Desmocollin-1 (DSC1_HUMAN)	DSC1	49.0684
Desmoglein-1 (DSG1_HUMAN)	DSG1	54.9812
Desmoplakin (DESP_HUMAN)	DSP	6.96389
Deoxyuridine 5'-triphosphate nucleotidohydrolase, mitochondrial (DUT_HUMAN)	DUT	144.906
Dynein light chain 1, cytoplasmic (DYL1_HUMAN)	DYNLL1	111.899
Delta(3,5)-Delta(2,4)-dienoyl-CoA isomerase, mitochondrial (ECH1_HUMAN)	ECH1	192.298
Elongation factor 1-alpha 1 (EF1A1_HUMAN)	EEF1A1	285.626
116 kDa U5 small nuclear ribonucleoprotein component (U5S1_HUMAN)	EFTUD2	4.00927
Eukaryotic translation initiation factor 1A, X-chromosomal (IF1AX_HUMAN)	EIF1AX	537.337
Eukaryotic translation initiation factor 1A, Y-chromosomal (IF1AY_HUMAN)	EIF1AY	138.32
Eukaryotic translation initiation factor 1b (EIF1B_HUMAN)	EIF1B	293.776
Eukaryotic translation initiation factor 3 subunit I (EIF3I_HUMAN)	EIF3I	57.039
Eukaryotic translation initiation factor 4E type 2 (IF4E2_HUMAN)	EIF4E2	80.2938
Eukaryotic translation initiation factor 5B (IF2P_HUMAN)	EIF5B	41.5642
Elongation of very long chain fatty acids protein 1 (ELOV1_HUMAN)	ELOVL1	135.497
Alpha-enolase (ENOA_HUMAN)	ENO1	122.384
Enhancer of rudimentary homolog (ERH_HUMAN)	ERH	1099.86
Endoplasmic reticulum resident protein 29 (ERP29_HUMAN)	ERP29	152.629
RNA-binding protein EWS (EWS_HUMAN)	EWSR1	58.4955
Protein FAM98B (FA98B_HUMAN)	FAM98B	132.852
Fatty acyl-CoA reductase 1 (FACR1_HUMAN)	FAR1	44.1642
Phenylalanine--tRNA ligase alpha subunit (SYFA_HUMAN)	FARSA	87.5793
Four and a half LIM domains protein 3 (FHL3_HUMAN)	FHL3	96.6895
Pre-mRNA 3'-end-processing factor FIP1 (FIP1_HUMAN)	FIP1L1	190.436
Peptidyl-prolyl cis-trans isomerase FKBP1A (FKB1A_HUMAN)	FKBP1A	589.679
Filaggrin (FILA_HUMAN)	FLG	3.61086
Filaggrin-2 (FILA2_HUMAN)	FLG2	17.0233
Far upstream element-binding protein 3 (FUBP3_HUMAN)	FUBP3	95.0418
RNA-binding protein FUS (FUS_HUMAN)	FUS	35.0248
Glyceraldehyde-3-phosphate dehydrogenase (G3P_HUMAN)	GAPDH	191.049
H/ACA ribonucleoprotein complex subunit 1 (GAR1_HUMAN)	GAR1	186.345
Guanylate-binding protein 1 (GBP1_HUMAN)	GBP1	6.52195
PERQ amino acid-rich with GYF domain-containing protein 2 (PERQ2_HUMAN)	GIGYF2	69.9354
Glutamate dehydrogenase 1, mitochondrial (DHE3_HUMAN)	GLUD1	6.37173
Glucosamine 6-phosphate N-acetyltransferase (GNA1_HUMAN)	GNPNAT1	134.581
G patch domain-containing protein 4 (GPTC4_HUMAN)	GPATCH4	44.1076
Glucose-6-phosphate isomerase (G6PI_HUMAN)	GPI	58.1124
GrpE protein homolog 1, mitochondrial (GRPE1_HUMAN)	GRPEL1	106.708
General transcription factor IIF subunit 1 (T2FA_HUMAN)	GTF2F1	59.075
General transcription factor II-I (GTF2I_HUMAN)	GTF2I	340.856
Histone H1x (H1X_HUMAN)	H1FX	85.1417
Trifunctional enzyme subunit alpha, mitochondrial (ECHA_HUMAN)	HADHA	27.5111
Protein HEXIM1 (HEXI1_HUMAN)	HEXIM1	147.483
HIG1 domain family member 1A, mitochondrial (HIG1A_HUMAN)	HIGD1A	423.053
Histone H1.5 (H15_HUMAN)	HIST1H1B	453.809
Histone H1.2 (H12_HUMAN)	HIST1H1C	163.356
Histone H1.4 (H14_HUMAN)	HIST1H1E	39.9229
Histone H2A type 1-B/E (H2A1B_HUMAN)	HIST1H2AB	17.024
Histone H2B type 1-K (H2B1K_HUMAN)	HIST1H2BK	45.1656
Histone H4 (H4_HUMAN)	HIST1H4A	488.819
High mobility group protein HMG-I/HMG-Y (HMGA1_HUMAN)	HMGA1	185.767
High mobility group protein B1 (HMGB1_HUMAN)	HMGB1	15.3132
High mobility group protein B2 (HMGB2_HUMAN)	HMGB2	206.487
Heterogeneous nuclear ribonucleoprotein A1 (ROA1_HUMAN)	HNRNPA1	95.6776
Heterogeneous nuclear ribonucleoproteins A2/B1 (ROA2_HUMAN)	HNRNPA2B1	393.891
Heterogeneous nuclear ribonucleoprotein A3 (ROA3_HUMAN)	HNRNPA3	125.666
Heterogeneous nuclear ribonucleoproteins C1/C2 (HNRPC_HUMAN)	HNRNPC	54.3219
Heterogeneous nuclear ribonucleoprotein D0 (HNRPD_HUMAN)	HNRNPD	115.467
Heterogeneous nuclear ribonucleoprotein H3 (HNRH3_HUMAN)	HNRNPH3	287.253
Heterogeneous nuclear ribonucleoprotein K (HNRPK_HUMAN)	HNRNPK	118.23
Heterogeneous nuclear ribonucleoprotein M (HNRPM_HUMAN)	HNRNPM	73.1801
Heterogeneous nuclear ribonucleoprotein U (HNRPU_HUMAN)	HNRNPU	117.925
Heterogeneous nuclear ribonucleoprotein U-like protein 2 (HNRL2_HUMAN)	HNRNPUL2	42.9731
Hornerin (HORN_HUMAN)	HRNR	21.2353
Estradiol 17-beta-dehydrogenase 11 (DHB11_HUMAN)	HSD17B11	111.067
Very-long-chain 3-oxoacyl-CoA reductase (DHB12_HUMAN)	HSD17B12	29.7723
Heat shock protein HSP 90-alpha (HS90A_HUMAN)	HSP90AA1	64.8801
Heat shock protein HSP 90-beta (HS90B_HUMAN)	HSP90AB1	41.8615
78 kDa glucose-regulated protein (GRP78_HUMAN)	HSPA5	95.3753
Heat shock cognate 71 kDa protein (HSP7C_HUMAN)	HSPA8	129.073
Stress-70 protein, mitochondrial (GRP75_HUMAN)	HSPA9	172.359
60 kDa heat shock protein, mitochondrial (CH60_HUMAN)	HSPD1	53.107
10 kDa heat shock protein, mitochondrial (CH10_HUMAN)	HSPE1	130.183
Ras GTPase-activating-like protein IQGAP1 (IQGA1_HUMAN)	IQGAP1	21.5986
Ras GTPase-activating-like protein IQGAP2 (IQGA2_HUMAN)	IQGAP2	14.0615
Ras GTPase-activating-like protein IQGAP3 (IQGA3_HUMAN)	IQGAP3	11.6072
Interferon regulatory factor 2-binding protein 2 (I2BP2_HUMAN)	IRF2BP2	390.486
Insulin receptor substrate 2 (IRS2_HUMAN)	IRS2	63.4948
Integrin beta-2 (ITB2_HUMAN)	ITGB2	39.6785
Junction plakoglobin (PLAK_HUMAN)	JUP	43.2772
Lysine-specific demethylase 5C (KDM5C_HUMAN)	KDM5C	20.053
Lysine-rich nucleolar protein 1 (KNOP1_HUMAN)	KNOP1	71.5866
Keratinocyte proline-rich protein (KPRP_HUMAN)	KPRP	82.0943
Keratin, type II cytoskeletal 1 (K2C1_HUMAN)	KRT1	890.951
Keratin, type I cytoskeletal 10 (K1C10_HUMAN)	KRT10	797.021
Keratin, type I cytoskeletal 13 (K1C13_HUMAN)	KRT13	22.7897
Keratin, type I cytoskeletal 14 (K1C14_HUMAN)	KRT14	352.324
Keratin, type I cytoskeletal 16 (K1C16_HUMAN)	KRT16	155.8
Keratin, type I cytoskeletal 17 (K1C17_HUMAN)	KRT17	122.114
Keratin, type II cytoskeletal 2 epidermal (K22E_HUMAN)	KRT2	634.074
Keratin, type I cytoskeletal 28 (K1C28_HUMAN)	KRT28	49.3028
Keratin, type II cytoskeletal 4 (K2C4_HUMAN)	KRT4	50.1714
Keratin, type II cytoskeletal 5 (K2C5_HUMAN)	KRT5	209.503
Keratin, type II cytoskeletal 6A (K2C6A_HUMAN)	KRT6A	95.8835
Keratin, type II cytoskeletal 6C (K2C6C_HUMAN)	KRT6C	126.604
Keratin, type II cytoskeletal 72 (K2C72_HUMAN)	KRT72	49.2324
Keratin, type II cytoskeletal 78 (K2C78_HUMAN)	KRT78	66.3935
Keratin, type II cytoskeletal 80 (K2C80_HUMAN)	KRT80	31.5408
Keratin, type I cytoskeletal 9 (K1C9_HUMAN)	KRT9	1027.1
LanC-like protein 1 (LANC1_HUMAN)	LANCL1	101.83
L-lactate dehydrogenase A chain (LDHA_HUMAN)	LDHA	76.5681
L-lactate dehydrogenase B chain (LDHB_HUMAN)	LDHB	160.314
Galectin-9 (LEG9_HUMAN)	LGALS9	78.3744
Lamin-B1 (LMNB1_HUMAN)	LMNB1	96.6009
Lon protease homolog, mitochondrial (LONM_HUMAN)	LONP1	13.0524
Leucine-rich PPR motif-containing protein, mitochondrial (LPPRC_HUMAN)	LRPPRC	50.8992
Putative RNA-binding protein Luc7-like 1 (LUC7L_HUMAN)	LUC7L	8.9479
Putative RNA-binding protein Luc7-like 2 (LC7L2_HUMAN)	LUC7L2	76.217
Luc7-like protein 3 (LC7L3_HUMAN)	LUC7L3	7.68443
Cell growth-regulating nucleolar protein (LYAR_HUMAN)	LYAR	793.026
Lysozyme C (LYSC_HUMAN)	LYZ	71.029
Methylcrotonoyl-CoA carboxylase subunit alpha, mitochondrial (MCCA_HUMAN)	MCCC1	656.95
Methylcrotonoyl-CoA carboxylase beta chain, mitochondrial (MCCB_HUMAN)	MCCC2	585.433
Mediator of RNA polymerase II transcription subunit 19 (MED19_HUMAN)	MED19	247.21
Microsomal glutathione S-transferase 1 (MGST1_HUMAN)	MGST1	82.3059
Microsomal glutathione S-transferase 3 (MGST3_HUMAN)	MGST3	21.84
Macrophage migration inhibitory factor (MIF_HUMAN)	MIF	442.623
Moesin (MOES_HUMAN)	MSN	30.3999
Methionine-R-sulfoxide reductase B3 (MSRB3_HUMAN)	MSRB3	427.793
Cytochrome c oxidase subunit 2 (COX2_HUMAN)	MT-CO2	420.804
Protein LYRIC (LYRIC_HUMAN)	MTDH	41.5021
Myosin-9 (MYH9_HUMAN)	MYH9	5.2833
Myosin light chain 6B (MYL6B_HUMAN)	MYL6B	10.64
Nascent polypeptide-associated complex subunit alpha, muscle-specific form (NACAM_HUMAN)	NACA	15.7651
NADH dehydrogenase [ubiquinone] 1 beta subcomplex subunit 10 (NDUBA_HUMAN)	NDUFB10	231.605
Nipped-B-like protein (NIPBL_HUMAN)	NIPBL	14.3028
Nucleolar protein 12 (NOL12_HUMAN)	NOL12	30.7856
Nucleolar and coiled-body phosphoprotein 1 (NOLC1_HUMAN)	NOLC1	42.2146
Nucleolar protein 56 (NOP56_HUMAN)	NOP56	55.4725
Nucleolar protein 58 (NOP58_HUMAN)	NOP58	77.4498
Nucleophosmin (NPM_HUMAN)	NPM1	85.8702
Nuclear migration protein nudC (NUDC_HUMAN)	NUDC	30.0877
Cleavage and polyadenylation specificity factor subunit 5 (CPSF5_HUMAN)	NUDT21	35.1288
Nuclear pore complex protein Nup98-Nup96 (NUP98_HUMAN)	NUP98	101.006
Polyadenylate-binding protein 1 (PABP1_HUMAN)	PABPC1	72.0763
Polyadenylate-binding protein 4 (PABP4_HUMAN)	PABPC4	51.6942
Polyadenylate-binding protein 2 (PABP2_HUMAN)	PABPN1	111.128
Protein deglycase DJ-1 (PARK7_HUMAN)	PARK7	210.773
Poly(rC)-binding protein 1 (PCBP1_HUMAN)	PCBP1	61.6677
Protein-L-isoaspartate(D-aspartate) O-methyltransferase (PIMT_HUMAN)	PCMT1	979.648
Proliferating cell nuclear antigen (PCNA_HUMAN)	PCNA	14.56
PDZ and LIM domain protein 7 (PDLI7_HUMAN)	PDLIM7	46.494
Peroxisomal membrane protein 11B (PX11B_HUMAN)	PEX11B	29.1199
ATP-dependent 6-phosphofructokinase, liver type (PFKAL_HUMAN)	PFKL	24.5902
ATP-dependent 6-phosphofructokinase, platelet type (PFKAP_HUMAN)	PFKP	81.5553
Phosphoglycerate mutase 1 (PGAM1_HUMAN)	PGAM1	65.3479
Prohibitin-2 (PHB2_HUMAN)	PHB2	102.344
Prolactin-inducible protein (PIP_HUMAN)	PIP	90.9499
Pyruvate kinase PKM (KPYM_HUMAN)	PKM	48.0809
Plakophilin-1 (PKP1_HUMAN)	PKP1	31.108
Plasminogen (PLMN_HUMAN)	PLG	224.629
Protein PML (PML_HUMAN)	PML	54.5463
Probable hydrolase PNKD (PNKD_HUMAN)	PNKD	64.7105
Purine nucleoside phosphorylase (PNPH_HUMAN)	PNP	91.8941
Peptidyl-prolyl cis-trans isomerase A (PPIA_HUMAN)	PPIA	401.552
Peptidyl-prolyl cis-trans isomerase B (PPIB_HUMAN)	PPIB	474.045
Peptidyl-prolyl cis-trans isomerase-like 3 (PPIL3_HUMAN)	PPIL3	164.953
Peroxiredoxin-6 (PRDX6_HUMAN)	PRDX6	74.0998
Pre-mRNA-processing factor 19 (PRP19_HUMAN)	PRPF19	42.1992
Pre-mRNA-processing factor 40 homolog A (PR40A_HUMAN)	PRPF40A	38.1024
Serine/threonine-protein kinase PRP4 homolog (PRP4B_HUMAN)	PRPF4B	46.1524
Protein PRRC2B (PRC2B_HUMAN)	PRRC2B	9.20087
Trypsin-1 (TRY1_HUMAN)	PRSS1	187.642
Trypsin-3 (TRY3_HUMAN)	PRSS3	323.752
Myeloblastin (PRTN3_HUMAN)	PRTN3	89.8264
Proteasome subunit alpha type-7 (PSA7_HUMAN)	PSMA7	53.5431
tRNA pseudouridine synthase-like 1 (PUSL1_HUMAN)	PUSL1	340.726
Paxillin (PAXI_HUMAN)	PXN	80.9676
Ras-related protein Rab-32 (RAB32_HUMAN)	RAB32	196.721
Rab-like protein 6 (RABL6_HUMAN)	RABL6	25.7655
mRNA export factor (RAE1L_HUMAN)	RAE1	1023.47
GTP-binding nuclear protein Ran (RAN_HUMAN)	RAN	219.978
Retinol dehydrogenase 13 (RDH13_HUMAN)	RDH13	65.5733
Replication initiator 1 (REPI1_HUMAN)	REPIN1	157.062
Protein RER1 (RER1_HUMAN)	RER1	145.236
Replication factor C subunit 3 (RFC3_HUMAN)	RFC3	74.5994
mRNA cap guanine-N7 methyltransferase (MCES_HUMAN)	RNMT	27.5518
60S ribosomal protein L10 (RL10_HUMAN)	RPL10	686.95
60S ribosomal protein L11 (RL11_HUMAN)	RPL11	384.509
60S ribosomal protein L13 (RL13_HUMAN)	RPL13	62.1548
60S ribosomal protein L17 (RL17_HUMAN)	RPL17	387.858
60S ribosomal protein L18a (RL18A_HUMAN)	RPL18A	75.4471
60S ribosomal protein L19 (RL19_HUMAN)	RPL19	167.906
60S ribosomal protein L22 (RL22_HUMAN)	RPL22	1516.11
60S ribosomal protein L23 (RL23_HUMAN)	RPL23	648.416
60S ribosomal protein L23a (RL23A_HUMAN)	RPL23A	454.364
60S ribosomal protein L27a (RL27A_HUMAN)	RPL27A	1079.39
60S ribosomal protein L29 (RL29_HUMAN)	RPL29	329.928
60S ribosomal protein L32 (RL32_HUMAN)	RPL32	98.3607
60S ribosomal protein L34 (RL34_HUMAN)	RPL34	56.0455
60S ribosomal protein L35 (RL35_HUMAN)	RPL35	575.934
60S ribosomal protein L36a (RL36A_HUMAN)	RPL36A	301.865
60S ribosomal protein L36a-like (RL36L_HUMAN)	RPL36AL	123.723
60S ribosomal protein L37a (RL37A_HUMAN)	RPL37A	577.334
60S ribosomal protein L38 (RL38_HUMAN)	RPL38	1108.5
60S ribosomal protein L4 (RL4_HUMAN)	RPL4	59.0596
60S ribosomal protein L8 (RL8_HUMAN)	RPL8	76.5447
60S ribosomal protein L9 (RL9_HUMAN)	RPL9	164.255
60S acidic ribosomal protein P0 (RLA0_HUMAN)	RPLP0	110.207
Dolichyl-diphosphooligosaccharide--protein glycosyltransferase subunit 1 (RPN1_HUMAN)	RPN1	112.787
Dolichyl-diphosphooligosaccharide--protein glycosyltransferase subunit 2 (RPN2_HUMAN)	RPN2	15.8457
40S ribosomal protein S10 (RS10_HUMAN)	RPS10	87.1833
40S ribosomal protein S11 (RS11_HUMAN)	RPS11	187.538
40S ribosomal protein S13 (RS13_HUMAN)	RPS13	197.861
40S ribosomal protein S14 (RS14_HUMAN)	RPS14	406.881
40S ribosomal protein S16 (RS16_HUMAN)	RPS16	218.906
40S ribosomal protein S17 (RS17_HUMAN)	RPS17	171.372
40S ribosomal protein S18 (RS18_HUMAN)	RPS18	434.236
40S ribosomal protein S19 (RS19_HUMAN)	RPS19	384.256
40S ribosomal protein S20 (RS20_HUMAN)	RPS20	710.669
40S ribosomal protein S21 (RS21_HUMAN)	RPS21	439.957
40S ribosomal protein S23 (RS23_HUMAN)	RPS23	285.832
40S ribosomal protein S24 (RS24_HUMAN)	RPS24	312.846
40S ribosomal protein S25 (RS25_HUMAN)	RPS25	805.079
40S ribosomal protein S26 (RS26_HUMAN)	RPS26	256.591
40S ribosomal protein S27 (RS27_HUMAN)	RPS27	702.571
40S ribosomal protein S28 (RS28_HUMAN)	RPS28	810.164
40S ribosomal protein S3 (RS3_HUMAN)	RPS3	561.165
40S ribosomal protein S3a (RS3A_HUMAN)	RPS3A	24.8384
40S ribosomal protein S4, X isoform (RS4X_HUMAN)	RPS4X	329.172
40S ribosomal protein S5 (RS5_HUMAN)	RPS5	228.288
40S ribosomal protein S6 (RS6_HUMAN)	RPS6	341.007
40S ribosomal protein S8 (RS8_HUMAN)	RPS8	185.14
40S ribosomal protein SA (RSSA_HUMAN)	RPSA	377.123
Ribosomal RNA processing protein 1 homolog A (RRP1_HUMAN)	RRP1	31.2254
Round spermatid basic protein 1 (RSBN1_HUMAN)	RSBN1	15.6835
Round spermatid basic protein 1-like protein (RSBNL_HUMAN)	RSBN1L	43.1844
Ribosomal L1 domain-containing protein 1 (RL1D1_HUMAN)	RSL1D1	40.1469
tRNA-splicing ligase RtcB homolog (RTCB_HUMAN)	RTCB	58.0432
Protein S100-A14 (S10AE_HUMAN)	S100A14	127.68
Scaffold attachment factor B1 (SAFB1_HUMAN)	SAFB	38.8014
U4/U6.U5 tri-snRNP-associated protein 1 (SNUT1_HUMAN)	SART1	278.618
Suprabasin (SBSN_HUMAN)	SBSN	24.3199
Splicing factor, arginine/serine-rich 19 (SFR19_HUMAN)	SCAF1	40.3496
Saccharopine dehydrogenase-like oxidoreductase (SCPDL_HUMAN)	SCCPDH	61.9053
Protein SCO2 homolog, mitochondrial (SCO2_HUMAN)	SCO2	162.24
Succinate dehydrogenase [ubiquinone] flavoprotein subunit, mitochondrial (SDHA_HUMAN)	SDHA	27.7101
Protein transport protein Sec16A (SC16A_HUMAN)	SEC16A	13.7183
Sentrin-specific protease 3 (SENP3_HUMAN)	SENP3	45.9626
Plasminogen activator inhibitor 1 RNA-binding protein (PAIRB_HUMAN)	SERBP1	52.4586
Leukocyte elastase inhibitor (ILEU_HUMAN)	SERPINB1	22.1312
Protein SETSIP (SETLP_HUMAN)	SETSIP	275.249
Protein Shroom3 (SHRM3_HUMAN)	SHROOM3	52.6995
S-phase kinase-associated protein 1 (SKP1_HUMAN)	SKP1	122.197
Monocarboxylate transporter 4 (MOT4_HUMAN)	SLC16A3	135.959
Tricarboxylate transport protein, mitochondrial (TXTP_HUMAN)	SLC25A1	53.8279
Phosphate carrier protein, mitochondrial (MPCP_HUMAN)	SLC25A3	45.7415
ADP/ATP translocase 1 (ADT1_HUMAN)	SLC25A4	43.9228
ADP/ATP translocase 2 (ADT2_HUMAN)	SLC25A5	298.599
ADP/ATP translocase 3 (ADT3_HUMAN)	SLC25A6	114.517
SRA stem-loop-interacting RNA-binding protein, mitochondrial (SLIRP_HUMAN)	SLIRP	136.11
Pre-mRNA-splicing factor SLU7 (SLU7_HUMAN)	SLU7	62.1047
Small nuclear ribonucleoprotein-associated proteins B and B' (RSMB_HUMAN)	SNRPB	50.7172
Small nuclear ribonucleoprotein F (RUXF_HUMAN)	SNRPF	781.099
Protein SON (SON_HUMAN)	SON	53.2376
Signal peptidase complex subunit 2 (SPCS2_HUMAN)	SPCS2	75.8782
SPRY domain-containing protein 3 (SPRY3_HUMAN)	SPRYD3	176.11
Sulfide:quinone oxidoreductase, mitochondrial (SQRD_HUMAN)	SQRDL	119.988
Signal recognition particle 14 kDa protein (SRP14_HUMAN)	SRP14	192.863
Signal recognition particle receptor subunit beta (SRPRB_HUMAN)	SRPRB	12.2497
Serine/arginine-rich splicing factor 1 (SRSF1_HUMAN)	SRSF1	26.7716
Serine/arginine-rich splicing factor 2 (SRSF2_HUMAN)	SRSF2	180.254
Single-stranded DNA-binding protein, mitochondrial (SSBP_HUMAN)	SSBP1	280.378
Translocon-associated protein subunit alpha (SSRA_HUMAN)	SSR1	31.4661
Activated RNA polymerase II transcriptional coactivator p15 (TCP4_HUMAN)	SUB1	597.972
Surfeit locus protein 6 (SURF6_HUMAN)	SURF6	139.095
Transcription elongation factor B polypeptide 1 (ELOC_HUMAN)	TCEB1	59.2799
Treacle protein (TCOF_HUMAN)	TCOF1	100.162
Transferrin receptor protein 1 (TFR1_HUMAN)	TFRC	25.4967
Protein-glutamine gamma-glutamyltransferase E (TGM3_HUMAN)	TGM3	25.2544
THO complex subunit 2 (THOC2_HUMAN)	THOC2	18.1142
Thyroid hormone receptor-associated protein 3 (TR150_HUMAN)	THRAP3	204.423
Mitochondrial import inner membrane translocase subunit Tim21 (TIM21_HUMAN)	TIMM21	26.4408
Mitochondrial import inner membrane translocase subunit Tim23 (TIM23_HUMAN)	TIMM23	26.3466
Mitochondrial import inner membrane translocase subunit TIM44 (TIM44_HUMAN)	TIMM44	14.6888
Mitochondrial import inner membrane translocase subunit TIM50 (TIM50_HUMAN)	TIMM50	114.04
Transketolase (TKT_HUMAN)	TKT	67.5515
Translation machinery-associated protein 16 (TMA16_HUMAN)	TMA16	65.4123
Translation machinery-associated protein 7 (TMA7_HUMAN)	TMA7	232.133
Mitochondrial import receptor subunit TOM22 homolog (TOM22_HUMAN)	TOMM22	116.89
Mitochondrial import receptor subunit TOM40 homolog (TOM40_HUMAN)	TOMM40	118.56
DNA topoisomerase 1 (TOP1_HUMAN)	TOP1	93.1908
Triosephosphate isomerase (TPIS_HUMAN)	TPI1	58.0362
Nucleoprotein TPR (TPR_HUMAN)	TPR	12.2368
Adapter protein CIKS (CIKS_HUMAN)	TRAF3IP2	23.2687
Transcription intermediary factor 1-beta (TIF1B_HUMAN)	TRIM28	21.7922
Tubulin alpha-1B chain (TBA1B_HUMAN)	TUBA1B	295.559
Tubulin alpha-1C chain (TBA1C_HUMAN)	TUBA1C	148.996
Tubulin beta chain (TBB5_HUMAN)	TUBB	316.696
Tubulin beta-3 chain (TBB3_HUMAN)	TUBB3	79.4268
Tubulin beta-4A chain (TBB4A_HUMAN)	TUBB4A	67.0111
Thioredoxin (THIO_HUMAN)	TXN	125.683
Splicing factor U2AF 35 kDa subunit-like protein (U2AF5_HUMAN)	U2AF1L5	82.1375
U2 snRNP-associated SURP motif-containing protein (SR140_HUMAN)	U2SURP	30.207
Ubiquitin-60S ribosomal protein L40 (RL40_HUMAN)	UBA52	102.458
Polyubiquitin-B (UBB_HUMAN)	UBB	66.6834
Ubiquinol-cytochrome-c reductase complex assembly factor 2 (UQCC2_HUMAN)	UQCC2	26.3466
Up-regulated during skeletal muscle growth protein 5 (USMG5_HUMAN)	USMG5	1815.99
rRNA-processing protein UTP23 homolog (UTP23_HUMAN)	UTP23	60.716
Voltage-dependent anion-selective channel protein 1 (VDAC1_HUMAN)	VDAC1	164.224
Skin-specific protein 32 (XP32_HUMAN)	XP32	158.601
5'-3' exoribonuclease 2 (XRN2_HUMAN)	XRN2	23.3634
Nuclease-sensitive element-binding protein 1 (YBOX1_HUMAN)	YBX1	550.819
Y-box-binding protein 3 (YBOX3_HUMAN)	YBX3	174.002
Zinc finger C3H1 domain-containing protein (ZC3H1_HUMAN)	ZFC3H1	3.62484
E3 ubiquitin-protein ligase ZFP91 (ZFP91_HUMAN)	ZFP91	46.6161
DBIRD complex subunit ZNF326 (ZN326_HUMAN)	ZNF326	79.1686
Zinc finger protein 574 (ZN574_HUMAN)	ZNF574	22.8877
HATag HA-Strep-tag		8656.75
ST1 Strep-tactin-1		6681.53
ST1 Strep-tactin-1		4900.97
